# Artemisia Database: A Comprehensive Resource for Gene Expression and Functional Insights in *Artemisia annua*

**DOI:** 10.1101/2025.05.21.655314

**Authors:** Ayat Taheri, Fabricio Almeida-Silva, Yaojie Zhang, Xueqing Fu, Ling Li, Yuliang Wang, Kexuan Tang

## Abstract

*Artemisia annua* is renowned for producing artemisinin, a compound that revolutionized malaria treatment and holds therapeutic promise for other diseases, including cancer and diabetes. However, low natural yields of artemisinin remain a major bottleneck, necessitating a deeper understanding of the genetic and regulatory networks involved in its biosynthesis. Although several transcriptomic studies on *A. annua* exist, they are often limited in scope, and a comprehensive, tissue-resolved gene expression resource has been lacking. Here, we present the Artemisia Database (Artemisia-DB)—a high-resolution expression atlas constructed from an extensive integration of publicly available RNA-seq datasets. The database provides transcript- and gene-level abundance estimates across major tissues and includes functional annotations such as Gene Ontology (GO) terms, KEGG pathways, and InterPro domains. As a case study, we investigated the coexpression profile of HMGR (3-hydroxy-3-methylglutaryl-CoA reductase), a key enzyme in the mevalonate pathway and an early step in artemisinin biosynthesis. Coexpression analysis in leaf tissue revealed a subset of Auxin Response Factor (ARF) transcription factors strongly correlated to HMGR. This finding suggests a potential regulatory link between auxin signaling and artemisinin biosynthesis, providing new hypotheses for functional validation. Artemisia-DB is freely accessible at https://artemisia-db.com and offers an interactive interface for exploring expression data, functional annotations, transcription factors, CRISPR targets, and more. By combining high-quality transcriptome data with regulatory and functional insights, Artemisia-DB serves as a valuable resource for the plant research community and facilitates deeper investigation into the transcriptional dynamics and specialized metabolism of *A. annua*.
