## Supplementary Table 1 for "Artemisia Database: A Comprehensive Resource for Gene Expression and Functional Insights in *Artemisia annua*"

Project	BioSample	Run	Experiment	Organism	Ecotype	Original_Part_name	Part	SourceName	LibraryLayout	ReleaseDate	AGE	Pubmed_ID	Format	Paper
PRJCA009719	NA	ARTAN0019	NA	Artemisia annua	LQ-9	Flower	Flower	LQ_9_1H	PAIRED		4-month-old plant	35655434	fastq.gz
PRJCA009719	NA	ARTAN0020	NA	Artemisia annua	LQ-9	Flower	Flower	LQ_9_3H	PAIRED		4-month-old plant	35655434	fastq.gz
PRJCA009719	NA	ARTAN0021	NA	Artemisia annua	LQ-9	Flower	Flower	LQ_9_4H	PAIRED		4-month-old plant	35655434	fastq.gz
PRJCA009719	NA	ARTAN0022	NA	Artemisia annua	HAN1	Flower	Flower	HAN1_1H	PAIRED		4-month-old plant	35655434	fastq.gz
PRJCA009719	NA	ARTAN0023	NA	Artemisia annua	HAN1	Flower	Flower	HAN1_2H	PAIRED		4-month-old plant	35655434	fastq.gz
PRJCA009719	NA	ARTAN0024	NA	Artemisia annua	HAN1	Flower	Flower	HAN1_5H	PAIRED		4-month-old plant	35655434	fastq.gz
PRJNA416223	SAMN07945686	SRR6472948	SRX3562826	Artemisia annua	Huhao 1	Flower	Flower		PAIRED	2018-04-25	4-month-old plant	29703587	SRA
PRJNA605917	SAMN14081640	SRR11060140	SRX7706036	Artemisia annua L.	Guihao 1/self-pollination	inflorescence	Flower	AasB_3	PAIRED		1 year		SRA	Transcriptomic comparison of the self-pollinated and cross-pollinated inflorescence of Artemisia annua L. to analyze candidate self-incompatibility-associated genes
PRJNA605917	SAMN14081639	SRR11060141	SRX7706035	Artemisia annua L.	Guihao 1/self-pollination	inflorescence	Flower	AasB_2	PAIRED		1 year		SRA
PRJNA605917	SAMN14081638	SRR11060142	SRX7706034	Artemisia annua L.	Guihao 1/self-pollination	inflorescence	Flower	AasB_1	PAIRED		1 year		SRA
PRJNA605917	SAMN14081637	SRR11060143	SRX7706033	Artemisia annua L.	Guihao 1 with Guihao 3/cross-pollination	inflorescence	Flower	AahA_3	PAIRED		1 year		SRA
PRJNA605917	SAMN14081636	SRR11060144	SRX7706032	Artemisia annua L.	Guihao 1 with Guihao 3/cross-pollination	inflorescence	Flower	AahA_2	PAIRED		1 year		SRA
PRJNA605917	SAMN14081635	SRR11060145	SRX7706031	Artemisia annua L.	Guihao 1 with Guihao 3/cross-pollination	inflorescence	Flower	AahA_1	PAIRED		1 year		SRA
PRJNA752933	SAMN20958523	SRR15595129	SRX11892803	Artemisia annua L.	YQ7	open flower	Flower	NGS-flower-3	PAIRED		6 month
PRJNA752933	SAMN20958522	SRR15595130	SRX11892802	Artemisia annua L.	YQ7	open flower	Flower	NGS-flower-2	PAIRED		6 month
PRJNA752933	SAMN20957703	SRR15595131	SRX11892801	Artemisia annua L.	YQ7	open flower	Flower	NGS-flower-1	PAIRED		6 month
PRJNA916469	SAMN32469728	SRR22906047	SRX18863540	Artemisia annua	Huhao 1	flower	Flower		PAIRED	44986	6-week-old	37239820	SRA
PRJNA916469	SAMN32469727	SRR22906050	SRX18863537	Artemisia annua	Huhao 1	flower	Flower		PAIRED	44986	6-week-old	37239820	SRA
PRJNA916469	SAMN32469726	SRR22906051	SRX18863536	Artemisia annua	Huhao 1	flower	Flower		PAIRED	44986	6-week-old	37239820	SRA
PRJNA416223	SAMN07945689	SRR6472945	SRX3562829	Artemisia annua	Huhao 1	Epidermis	Leaf		PAIRED	2018-04-25	4-month-old plant	29703587	SRA
PRJCA009719	NA	ARTAN0013	NA	Artemisia annua	LQ-9	leaves on secondary branches (leaf)	Leaf	LQ_9_1Y	PAIRED		4-month-old plant	35655434	fastq.gz
PRJCA009719	NA	ARTAN0014	NA	Artemisia annua	LQ-9	leaves on secondary branches (leaf)	Leaf	LQ_9_3Y	PAIRED		4-month-old plant	35655434	fastq.gz
PRJCA009719	NA	ARTAN0015	NA	Artemisia annua	LQ-9	leaves on secondary branches (leaf)	Leaf	LQ_9_4Y	PAIRED		4-month-old plant	35655434	fastq.gz
PRJCA009719	NA	ARTAN0016	NA	Artemisia annua	HAN1	leaves on secondary branches (leaf)	Leaf	HAN1_1	PAIRED		4-month-old plant	35655434	fastq.gz
PRJCA009719	NA	ARTAN0017	NA	Artemisia annua	HAN1	leaves on secondary branches (leaf)	Leaf	HAN1_2	PAIRED		4-month-old plant	35655434	fastq.gz
PRJCA009719	NA	ARTAN0018	NA	Artemisia annua	HAN1	leaves on secondary branches (leaf)	Leaf	HAN1_2Y	PAIRED		4-month-old plant	35655434	fastq.gz
PRJCA012205	SAMC909737	CRR574182	CRX509934	Artemisia annua L.	missing	leaf	Leaf	CaP1	PAIRED				fastq.gz	Our findings would provide insight into elucidating the parallel transcriptional regulation of artemisinin and plant hormone transduction biosynthesis in A. annua L. in response to the sparingly soluble phosphorus fertilizer.
PRJCA012205	SAMC909738	CRR574183	CRX509935	Artemisia annua L.	missing	leaf	Leaf	CaP2	PAIRED				fastq.gz
PRJCA012205	SAMC909739	CRR574184	CRX509936	Artemisia annua L.	missing	leaf	Leaf	CaP3	PAIRED				fastq.gz
PRJCA012205	SAMC909740	CRR574185	CRX509937	Artemisia annua L.	missing	leaf	Leaf	KP1	PAIRED				fastq.gz
PRJCA012205	SAMC909741	CRR574186	CRX509938	Artemisia annua L.	missing	leaf	Leaf	KP2	PAIRED				fastq.gz
PRJCA012205	SAMC909742	CRR574187	CRX509939	Artemisia annua L.	missing	leaf	Leaf	KP3	PAIRED				fastq.gz
PRJCA012285	SAMC911773	CRR575561	AlP_1	Artemisia annua	missing	leaf	Leaf		PAIRED	2022-10-08	Mature stage (two cotyledons )	37118364	fastq.gz	RNA sequencing in Artemisia annua L explored the genetic and metabolic responses to hardly soluble aluminum phosphate treatment
PRJCA012285	SAMC911774	CRR575562	AlP_2	Artemisia annua	missing	leaf	Leaf		PAIRED	2022-10-08	Mature stage	37118364	fastq.gz
PRJCA012285	SAMC911775	CRR575563	AlP_3	Artemisia annua	missing	leaf	Leaf		PAIRED	2022-10-08	Mature stage	37118364	fastq.gz
PRJCA012285	SAMC911776	CRR575564	KP1	Artemisia annua	missing	leaf	Leaf	KP3	PAIRED	2022-10-08	Mature stage	37118364	fastq.gz
PRJCA012285	SAMC911777	CRR575565	KP2	Artemisia annua	missing	leaf	Leaf	KP2	PAIRED	2022-10-08	Mature stage	37118364	fastq.gz
PRJCA012285	SAMC911778	CRR575566	KP3	Artemisia annua	missing	leaf	Leaf	KP1	PAIRED	2022-10-08	Mature stage	37118364	fastq.gz
PRJCA015482	SAMC1151017	CRR709658	M1	Artemisia annua	Huhao 1	leaf	Leaf		PAIRED	2023-10-28	2.5 months	37919898	fastq.gz	Graphene enhances artemisinin production in the traditional medicinal plant Artemisia annua via dynamic physiological processes and miRNA regulation
PRJCA015482	SAMC1151018	CRR709659	M2	Artemisia annua	Huhao 1	leaf	Leaf		PAIRED	2023-10-28	2.5 months	37919898	fastq.gz
PRJCA015482	SAMC1151019	CRR709660	M3	Artemisia annua	Huhao 1	leaf	Leaf		PAIRED	2023-10-28	2.5 months	37919898	fastq.gz
PRJCA015482	SAMC1151020	CRR709661	M4	Artemisia annua	Huhao 1	leaf	Leaf		PAIRED	2023-10-28	2.5 months	37919898	fastq.gz
PRJCA015482	SAMC1151021	CRR709662	M5	Artemisia annua	Huhao 1	leaf	Leaf		PAIRED	2023-10-28	2.5 months	37919898	fastq.gz
PRJCA015482	SAMC1151022	CRR709663	M6	Artemisia annua	Huhao 1	leaf	Leaf		PAIRED	2023-10-28	2.5 months	37919898	fastq.gz
PRJCA015482	SAMC1151023	CRR709664	M7	Artemisia annua	Huhao 1	leaf	Leaf		PAIRED	2023-10-28	2.5 months	37919898	fastq.gz
PRJCA015482	SAMC1151024	CRR709665	M8	Artemisia annua	Huhao 1	leaf	Leaf		PAIRED	2023-10-28	2.5 months	37919898	fastq.gz
PRJCA015482	SAMC1151025	CRR709666	M9	Artemisia annua	Huhao 1	leaf	Leaf		PAIRED	2023-10-28	2.5 months	37919898	fastq.gz
PRJNA1089479	SAMN40540498	SRR28384772	SRX23989663	Artemisia annua L.	Huhao 1	leaf-2-replicate-3	Leaf	Control (24)	PAIRED		34 days
PRJNA1089479	SAMN40540497	SRR28384773	SRX23989662	Artemisia annua L.	Huhao 1	leaf-2-replicate-2	Leaf	Control (24)	PAIRED		34 days
PRJNA1089479	SAMN40540496	SRR28384774	SRX23989661	Artemisia annua L.	Huhao 1	leaf-2-replicate-1	Leaf	Control (24)	PAIRED		34 days
PRJNA1089479	SAMN40540540	SRR28384778	SRX23989657	Artemisia annua L.	Huhao 1	leaf-9-replicate-3	Leaf	Cold recovery (247 days after 4\, 7 days)	PAIRED		34 days
PRJNA1089479	SAMN40540539	SRR28384780	SRX23989655	Artemisia annua L.	Huhao 1	leaf-9-replicate-2	Leaf	Cold recovery (247 days after 4\, 7 days)	PAIRED		34 days
PRJNA1089479	SAMN40540538	SRR28384781	SRX23989654	Artemisia annua L.	Huhao 1	leaf-9-replicate-1	Leaf	Cold recovery (247 days after 4\, 7 days)	PAIRED		34 days
PRJNA1089479	SAMN40540534	SRR28384785	SRX23989650	Artemisia annua L.	Huhao 1	leaf-8-replicate-3	Leaf	Cold recovery (242 days after 4\, 7 days)	PAIRED		34 days
PRJNA1089479	SAMN40540533	SRR28384786	SRX23989649	Artemisia annua L.	Huhao 1	leaf-8-replicate-2	Leaf	Cold recovery (242 days after 4\, 7 days)	PAIRED		34 days
PRJNA1089479	SAMN40540532	SRR28384787	SRX23989648	Artemisia annua L.	Huhao 1	leaf-8-replicate-1	Leaf	Cold recovery (242 days after 4\, 7 days)	PAIRED		34 days
PRJNA1089479	SAMN40540528	SRR28384792	SRX23989643	Artemisia annua L.	Huhao 1	leaf-7-replicate-3	Leaf	Cold recovery (246 hours after 4\, 7 days)	PAIRED		34 days
PRJNA1089479	SAMN40540527	SRR28384793	SRX23989642	Artemisia annua L.	Huhao 1	leaf-7-replicate-2	Leaf	Cold recovery (246 hours after 4\, 7 days)	PAIRED		34 days
PRJNA1089479	SAMN40540526	SRR28384794	SRX23989641	Artemisia annua L.	Huhao 1	leaf-7-replicate-1	Leaf	Cold recovery (246 hours after 4\, 7 days)	PAIRED		34 days
PRJNA1089479	SAMN40540522	SRR28384798	SRX23989637	Artemisia annua L.	Huhao 1	leaf-6-replicate-3	Leaf	Cold stress (4\, 7 days)	PAIRED		34 days
PRJNA1089479	SAMN40540521	SRR28384799	SRX23989636	Artemisia annua L.	Huhao 1	leaf-6-replicate-2	Leaf	Cold stress (4\, 7 days)	PAIRED		34 days
PRJNA1089479	SAMN40540520	SRR28384800	SRX23989635	Artemisia annua L.	Huhao 1	leaf-6-replicate-1	Leaf	Cold stress (4\, 7 days)	PAIRED		34 days
PRJNA1089479	SAMN40540516	SRR28384805	SRX23989630	Artemisia annua L.	Huhao 1	leaf-5-replicate-3	Leaf	Cold stress (4\, 2 days)	PAIRED		34 days
PRJNA1089479	SAMN40540515	SRR28384806	SRX23989629	Artemisia annua L.	Huhao 1	leaf-5-replicate-2	Leaf	Cold stress (4\, 2 days)	PAIRED		34 days
PRJNA1089479	SAMN40540514	SRR28384807	SRX23989628	Artemisia annua L.	Huhao 1	leaf-5-replicate-1	Leaf	Cold stress (4\, 2 days)	PAIRED		34 days
PRJNA1089479	SAMN40540510	SRR28384811	SRX23989624	Artemisia annua L.	Huhao 1	leaf-4-replicate-3	Leaf	Cold stress (4\, 6 hours)	PAIRED		34 days
PRJNA1089479	SAMN40540492	SRR28384812	SRX23989623	Artemisia annua L.	Huhao 1	leaf-1-replicate-3	Leaf	Control (24)	PAIRED		34 days
PRJNA1089479	SAMN40540509	SRR28384813	SRX23989622	Artemisia annua L.	Huhao 1	leaf-4-replicate-2	Leaf	Cold stress (4\, 6 hours)	PAIRED		34 days
PRJNA1089479	SAMN40540508	SRR28384814	SRX23989621	Artemisia annua L.	Huhao 1	leaf-4-replicate-1	Leaf	Cold stress (4\, 6 hours)	PAIRED		34 days
PRJNA1089479	SAMN40540504	SRR28384818	SRX23989617	Artemisia annua L.	Huhao 1	leaf-3-replicate-3	Leaf	Control (24)	PAIRED		34 days
PRJNA1089479	SAMN40540503	SRR28384819	SRX23989616	Artemisia annua L.	Huhao 1	leaf-3-replicate-2	Leaf	Control (24)	PAIRED		34 days
PRJNA1089479	SAMN40540502	SRR28384820	SRX23989615	Artemisia annua L.	Huhao 1	leaf-3-replicate-1	Leaf	Control (24)	PAIRED		34 days
PRJNA1089479	SAMN40540491	SRR28384823	SRX23989612	Artemisia annua L.	Huhao 1	leaf-1-replicate-2	Leaf	Control (24)	PAIRED		34 days
PRJNA1089479	SAMN40540490	SRR28384824	SRX23989611	Artemisia annua L.	Huhao 1	leaf-1-replicate-1	Leaf	Control (24)	PAIRED		34 days
PRJNA352414	SAMN05978680	SRR5001041	A	Artemisia annua	Huhao 1	leaf	Leaf	Light	PAIRED			28642777	fastq	Transcriptome Analysis of Genes Associated with the Artemisinin Biosynthesis by Jasmonic Acid Treatment under the Light in Artemisia annua
PRJNA352414	NA	ARTAN0038	B	Artemisia annua	Huhao 1	leaf	Leaf	Dark	PAIRED			28642777	fastq
PRJNA352414	NA	ARTAN0039	C	Artemisia annua	Huhao 1	leaf	Leaf	Light-MeJA-4h	PAIRED			28642777	fastq
PRJNA352414	NA	ARTAN0040	E	Artemisia annua	Huhao 1	leaf	Leaf	Dark-MeJA-4h	PAIRED			28642777	fastq
PRJNA371708	SAMN06311268	SRR5242541	SRX2549392	Artemisia annua L.	missing	leaf	Leaf	SW_OCI13	PAIRED
PRJNA371708	SAMN06311267	SRR5242542	SRX2549393	Artemisia annua L.	missing	leaf	Leaf	SD_LDR2	PAIRED
PRJNA371708	SAMN06311266	SRR5242543	SRX2549394	Artemisia annua L.	missing	leaf	Leaf	100M_ART7	PAIRED
PRJNA371708	SAMN06311265	SRR5242544	SRX2549395	Artemisia annua L.	missing	leaf	Leaf	100MS_ST1	PAIRED
PRJNA416223	SAMN07945685	SRR6472941	SRX3562833	Artemisia annua	Huhao 1	Young-leaf	Leaf		PAIRED	2018-04-25	4-month-old plant	29703587	SRA	The Genome of Artemisia annua Provides Insight into the Evolution of Asteraceae Family and Artemisinin Biosynthesis
PRJNA416223	SAMN07945684	SRR6472942	SRX3562832	Artemisia annua	Huhao 1	OLD-leaf	Leaf		PAIRED	2018-04-25	4-month-old plant	29703587	SRA
PRJNA431165	SAMN08689400	SRR6898426	SRX3848181	Artemisia annua L.	missing	leaf	Leaf	A1	PAIRED		3 month old		SRA	RNA-Seq of artemisia:polyploidy
PRJNA431165	SAMN08689400	SRR6898427	SRX3848182	Artemisia annua L.	missing	leaf	Leaf	A2	PAIRED		3 month old		SRA
PRJNA431165	SAMN08689400	SRR6898428	SRX3848183	Artemisia annua L.	missing	leaf	Leaf	A3	PAIRED		3 month old		SRA
PRJNA431165	SAMN08689400	SRR6898429	SRX3848184	Artemisia annua L.	missing	leaf	Leaf	B1	PAIRED		3 month old		SRA
PRJNA431165	SAMN08689400	SRR6898430	SRX3848185	Artemisia annua L.	missing	leaf	Leaf	B2	PAIRED		3 month old		SRA
PRJNA431165	SAMN08689400	SRR6898431	SRX3848186	Artemisia annua L.	missing	leaf	Leaf	B3	PAIRED		3 month old		SRA
PRJNA435470	SAMN08580112	SRR6808226	SRX3766454	Artemisia annua L.	Haiqing 1	leaf	Leaf	blue	PAIRED		4-week-old	29857558	SRA	Red and Blue Light Promote the Accumulation of Artemisinin in Artemisia annua L.
PRJNA435470	SAMN08580110	SRR6808227	SRX3766453	Artemisia annua L.	Haiqing 1	leaf	Leaf	blue	PAIRED		4-week-old	29857558	SRA
PRJNA435470	SAMN08580111	SRR6808228	SRX3766452	Artemisia annua L.	Haiqing 1	leaf	Leaf	blue	PAIRED		4-week-old	29857558	SRA
PRJNA435470	SAMN08580108	SRR6808229	SRX3766451	Artemisia annua L.	Haiqing 1	leaf	Leaf	red	PAIRED		4-week-old	29857558	SRA
PRJNA435470	SAMN08580109	SRR6808230	SRX3766450	Artemisia annua L.	Haiqing 1	leaf	Leaf	red	PAIRED		4-week-old	29857558	SRA
PRJNA435470	SAMN08580095	SRR6808231	SRX3766449	Artemisia annua L.	Haiqing 1	leaf	Leaf	white	PAIRED		4-week-old	29857558	SRA
PRJNA435470	SAMN08580096	SRR6808232	SRX3766448	Artemisia annua L.	Haiqing 1	leaf	Leaf	white	PAIRED		4-week-old	29857558	SRA
PRJNA435470	SAMN08580091	SRR6808233	SRX3766447	Artemisia annua L.	Haiqing 1	leaf	Leaf	far-red	PAIRED		4-week-old	29857558	SRA
PRJNA435470	SAMN08580093	SRR6808234	SRX3766446	Artemisia annua L.	Haiqing 1	leaf	Leaf	far-red	PAIRED		4-week-old	29857558	SRA
PRJNA435470	SAMN08580087	SRR6808235	SRX3766445	Artemisia annua L.	Haiqing 1	leaf	Leaf	darkness	PAIRED		4-week-old	29857558	SRA
PRJNA435470	SAMN08580089	SRR6808236	SRX3766444	Artemisia annua L.	Haiqing 1	leaf	Leaf	far-red	PAIRED		4-week-old	29857558	SRA
PRJNA435470	SAMN08580063	SRR6808238	SRX3766442	Artemisia annua L.	Haiqing 1	leaf	Leaf	darkness	PAIRED		4-week-old	29857558	SRA
PRJNA435470	SAMN08580107	SRR6808240	SRX3766440	Artemisia annua L.	Haiqing 1	leaf	Leaf	darkness	PAIRED		4-week-old	29857558	SRA
PRJNA435470	SAMN08580062	SRR6808237	SRX3766443	Artemisia annua L.	Haiqing 1	leaf	Leaf	white	PAIRED		4-week-old	29857558	SRA
PRJNA435470	SAMN08580098	SRR6808239	SRX3766441	Artemisia annua L.	Haiqing 1	leaf	Leaf	red	PAIRED		4-week-old	29857558	SRA
PRJNA471230	SAMN09197298	SRR7169029	SRX4086964	Artemisia annua L.	missing	leaf	Leaf	GW1-3	PAIRED				SRA	High Temperature Promote the Accumulation of Artemisinin in Artemisia annua L.
PRJNA471230	SAMN09197331	SRR7169030	SRX4086963	Artemisia annua L.	missing	leaf	Leaf	GW36-1	PAIRED				SRA
PRJNA471230	SAMN09197296	SRR7169031	SRX4086962	Artemisia annua L.	missing	leaf	Leaf	GW1-1	PAIRED				SRA
PRJNA471230	SAMN09197297	SRR7169032	SRX4086961	Artemisia annua L.	missing	leaf	Leaf	GW1-2	PAIRED				SRA
PRJNA471230	SAMN09197306	SRR7169033	SRX4086960	Artemisia annua L.	missing	leaf	Leaf	GW36-2	PAIRED				SRA
PRJNA471230	SAMN09197334	SRR7169034	SRX4086959	Artemisia annua L.	missing	leaf	Leaf	GW36-3	PAIRED				SRA
PRJNA631304	SAMN14858843	SRR12142467	SRX8663546	Artemisia annua L.	Huhao 1	leaf	Leaf	RNAiHD1_19_3	PAIRED		two-month age		SRA
PRJNA631304	SAMN14858843	SRR12142468	SRX8663545	Artemisia annua L.	Huhao 1	leaf	Leaf	RNAiHD1_19_2	PAIRED		two-month age		SRA
PRJNA631304	SAMN14858843	SRR12142469	SRX8663544	Artemisia annua L.	Huhao 1	leaf	Leaf	RNAiHD1_19_1	PAIRED		two-month age		SRA
PRJNA631304	SAMN14858843	SRR12142470	SRX8663543	Artemisia annua L.	Huhao 1	leaf	Leaf	CK_3	PAIRED		two-month age		SRA
PRJNA631304	SAMN14858843	SRR12142471	SRX8663542	Artemisia annua L.	Huhao 1	leaf	Leaf	CK_2	PAIRED		two-month age		SRA
PRJNA631304	SAMN14858843	SRR12142472	SRX8663541	Artemisia annua L.	Huhao 1	leaf	Leaf	CK_1	PAIRED		two-month age		SRA
PRJNA636791	SAMN15084585	SRR11908540	SRX8455117	Artemisia annua L.	Huhao 1	leaf	Leaf	WT	PAIRED		4months
PRJNA636791	SAMN15084584	SRR11908541	SRX8455116	Artemisia annua L.	Huhao 1	leaf	Leaf	AaTAR2_EAR	PAIRED		4months
PRJNA636791	SAMN15084583	SRR11908542	SRX8455115	Artemisia annua L.	Huhao 1	leaf	Leaf	AaTAR2_mu	PAIRED		4months
PRJNA636791	SAMN15084582	SRR11908543	SRX8455114	Artemisia annua L.	Huhao 1	leaf	Leaf	AaTAR2_OE	PAIRED		4months
PRJNA669851	SAMN16478326	SRR12839957	GSM4835607	Artemisia annua	Huhao 1	leaf	Leaf	UV0_leaf	PAIRED	2023-01-01	six-week-old	33857913	SRA	Transcriptomic analysis reveals the parallel transcriptional regulation of UV-B-induced artemisinin and flavonoid accumulation in Artemisia annua L.
PRJNA669851	SAMN16478299	SRR12839958	GSM4835608	Artemisia annua	Huhao 1	leaf	Leaf	UV0_leaf	PAIRED	2023-01-01	six-week-old	33857913	SRA
PRJNA669851	SAMN16478298	SRR12839959	GSM4835609	Artemisia annua	Huhao 1	leaf	Leaf	UV0_leaf	PAIRED	2023-01-01	six-week-old	33857913	SRA
PRJNA669851	SAMN16478297	SRR12839960	GSM4835610	Artemisia annua	Huhao 1	leaf	Leaf	UV2_leaf	PAIRED	2023-01-02	six-week-old	33857913	SRA
PRJNA669851	SAMN16478296	SRR12839961	GSM4835611	Artemisia annua	Huhao 1	leaf	Leaf	UV2_leaf	PAIRED	2023-01-03	six-week-old	33857913	SRA
PRJNA669851	SAMN16478295	SRR12839962	GSM4835612	Artemisia annua	Huhao 1	leaf	Leaf	UV2_leaf	PAIRED	2023-01-04	six-week-old	33857913	SRA
PRJNA669851	SAMN16478294	SRR12839963	GSM4835613	Artemisia annua	Huhao 1	leaf	Leaf	UV4_leaf	PAIRED	2023-01-05	six-week-old	33857913	SRA
PRJNA669851	SAMN16478293	SRR12839964	GSM4835614	Artemisia annua	Huhao 1	leaf	Leaf	UV4_leaf	PAIRED	2023-01-06	six-week-old	33857913	SRA
PRJNA669851	SAMN16478292	SRR12839965	GSM4835615	Artemisia annua	Huhao 1	leaf	Leaf	UV4_leaf	PAIRED	2023-01-07	six-week-old	33857913	SRA
PRJNA669851	SAMN16478291	SRR12839966	GSM4835616	Artemisia annua	Huhao 1	leaf	Leaf	UV6_leaf	PAIRED	2023-01-08	six-week-old	33857913	SRA
PRJNA669851	SAMN16478290	SRR12839967	GSM4835617	Artemisia annua	Huhao 1	leaf	Leaf	UV6_leaf	PAIRED	2023-01-09	six-week-old	33857913	SRA
PRJNA669851	SAMN16478289	SRR12839968	GSM4835618	Artemisia annua	Huhao 1	leaf	Leaf	UV6_leaf	PAIRED	2023-01-10	six-week-old	33857913	SRA
PRJNA669960	NA	ARTAN0025	Developmental_stages	Artemisia annua	Huhao 1	leaf0	Leaf	Leaf0-GTTTCGGA_L004_R1.fastq	PAIRED		4-week-old	33973259	fastq	AaWRKY9 contributes to light- and jasmonate-mediated to regulate the biosynthesis of artemisinin in Artemisia annua
PRJNA669960	NA	ARTAN0026	Developmental_stages	Artemisia annua	Huhao 1	leaf1	Leaf	Leaf1-CGTACGTA_L004_R1.fastq	PAIRED		4-week-old	33973259	fastq
PRJNA669960	NA	ARTAN0027	Developmental_stages	Artemisia annua	Huhao 1	leaf3	Leaf	Leaf3-GAGTGGAT_L004_R1.fastq	PAIRED		4-week-old	33973259	fastq
PRJNA669960	NA	ARTAN0028	Developmental_stages	Artemisia annua	Huhao 1	leaf4	Leaf	Leaf4-GGTAGCAT_L004_R1.fastq	PAIRED		4-week-old	33973259	fastq
PRJNA669960	NA	ARTAN0029	Developmental_stages	Artemisia annua	Huhao 1	leaf5	Leaf	Leaf5-ACTGATAT_L004_R1.fastq	PAIRED		4-week-old	33973259	fastq
PRJNA669960	NA	ARTAN0030	Developmental_stages	Artemisia annua	Huhao 1	leaf7	Leaf	Leaf7-ATGAGC_L002_R1.fastq	PAIRED		4-week-old	33973259	fastq
PRJNA669960	NA	ARTAN0031	Light_treatment	Artemisia annua	Huhao 1	leaf	Leaf	Blue-40-6h_S3_L005_R1_001.fastq	PAIRED		4-week-old	33973259	fastq
PRJNA669960	NA	ARTAN0032	Light_treatment	Artemisia annua	Huhao 1	leaf	Leaf	Blue-40-24h_S3_L005_R1_001.fastq	PAIRED		4-week-old	33973259	fastq
PRJNA669960	NA	ARTAN0033	Light_treatment	Artemisia annua	Huhao 1	leaf	Leaf	Blue-D3O_S3_L005_R1_001.fastq	PAIRED		4-week-old	33973259	fastq
PRJNA669960	NA	ARTAN0034	Light_treatment	Artemisia annua	Huhao 1	leaf	Leaf	R-40-6h_S3_L004_R1_001.fastq	PAIRED		4-week-old	33973259	fastq
PRJNA669960	NA	ARTAN0035	Light_treatment	Artemisia annua	Huhao 1	leaf	Leaf	R-40-24h_S3_L004_R1_001.fastq	PAIRED		4-week-old	33973259	fastq
PRJNA669960	NA	ARTAN0036	Light_treatment	Artemisia annua	Huhao 1	leaf	Leaf	Red-DO_S3_L004_R1_001.fastq	PAIRED		4-week-old	33973259	fastq
PRJNA669960	NA	ARTAN0037	Light_treatment	Artemisia annua	Huhao 1	leaf	Leaf	Red-DO_S6_L007_R1_001.fastq	PAIRED		4-week-old	33973259	fastq
PRJNA716489	SAMN18436774	SRR14041672	SRX10417919	Artemisia annua	Huhao 1	leaf	Leaf	overexpression	PAIRED	2021-03-23	3-month-old	35355415	SRA	The transcription factors TLR1 and TLR2 negatively regulate trichome density and artemisinin levels in Artemisia annua
PRJNA716489	SAMN18436774	SRR14041673	SRX10417918	Artemisia annua	Huhao 1	leaf	Leaf	overexpression	PAIRED	2021-03-23	3-month-old	35355415	SRA
PRJNA716489	SAMN18436774	SRR14041674	SRX10417917	Artemisia annua	Huhao 1	leaf	Leaf	overexpression	PAIRED	2021-03-23	3-month-old	35355415	SRA
PRJNA716489	SAMN18436773	SRR14041675	SRX10417916	Artemisia annua	Huhao 1	leaf	Leaf	control	PAIRED	2021-03-23	3-month-old	35355415	SRA
PRJNA716489	SAMN18436773	SRR14041676	SRX10417915	Artemisia annua	Huhao 1	leaf	Leaf	control	PAIRED	2021-03-23	3-month-old	35355415	SRA
PRJNA716489	SAMN18436775	SRR14041677	SRX10417914	Artemisia annua	Huhao 1	leaf	Leaf	RNAi	PAIRED	2021-03-23	3-month-old	35355415	SRA
PRJNA716489	SAMN18436773	SRR14041678	SRX10417913	Artemisia annua	Huhao 1	leaf	Leaf	control	PAIRED	2021-03-23	3-month-old	35355415	SRA
PRJNA716489	SAMN18436775	SRR14041679	SRX10417912	Artemisia annua	Huhao 1	leaf	Leaf	RNAi	PAIRED	2021-03-23	3-month-old	35355415	SRA
PRJNA716489	SAMN18436775	SRR14041680	SRX10417911	Artemisia annua	Huhao 1	leaf	Leaf	RNAi	PAIRED	2021-03-23	3-month-old	35355415	SRA
PRJNA716489	SAMN18436775	SRR14041681	SRX10417910	Artemisia annua	Huhao 1	leaf	Leaf	RNAi	PAIRED	2021-03-23	3-month-old	35355415	SRA
PRJNA716489	SAMN18436774	SRR14041682	SRX10417909	Artemisia annua	Huhao 1	leaf	Leaf	overexpression	PAIRED	2021-03-23	3-month-old	35355415	SRA
PRJNA716489	SAMN18436775	SRR14041683	SRX10417908	Artemisia annua	Huhao 1	leaf	Leaf	RNAi	PAIRED	2021-03-23	3-month-old	35355415	SRA
PRJNA716489	SAMN18436775	SRR14041684	SRX10417907	Artemisia annua	Huhao 1	leaf	Leaf	RNAi	PAIRED	2021-03-23	3-month-old	35355415	SRA
PRJNA716489	SAMN18436775	SRR14041685	SRX10417906	Artemisia annua	Huhao 1	leaf	Leaf	RNAi	PAIRED	2021-03-23	3-month-old	35355415	SRA
PRJNA716489	SAMN18436775	SRR14041686	SRX10417905	Artemisia annua	Huhao 1	leaf	Leaf	RNAi	PAIRED	2021-03-23	3-month-old	35355415	SRA
PRJNA716489	SAMN18436774	SRR14041687	SRX10417904	Artemisia annua	Huhao 1	leaf	Leaf	overexpression	PAIRED	2021-03-23	3-month-old	35355415	SRA
PRJNA716489	SAMN18436774	SRR14041688	SRX10417903	Artemisia annua	Huhao 1	leaf	Leaf	overexpression	PAIRED	2021-03-23	3-month-old	35355415	SRA
PRJNA752933	SAMN20956698	SRR15595120	SRX11892811	Artemisia annua L.	YQ7	young leaf	Leaf	NGS-leaf-3	PAIRED		6 month
PRJNA752933	SAMN20956681	SRR15595121	SRX11892810	Artemisia annua L.	YQ7	young leaf	Leaf	NGS-leaf-2	PAIRED		6 month
PRJNA752933	SAMN20956669	SRR15595122	SRX11892809	Artemisia annua L.	YQ7	young leaf	Leaf	NGS-leaf-1	PAIRED		6 month
PRJNA755452	SAMN20824199	SRR15497582	SRX11797308	Artemisia annua L.	missing	leaf	Leaf	meJ	SINGLE		one_month_old
PRJNA755452	SAMN20824199	SRR15497583	SRX11797307	Artemisia annua L.	missing	leaf	Leaf	meJ	SINGLE		one_month_old
PRJNA755452	SAMN20824199	SRR15497584	SRX11797306	Artemisia annua L.	missing	leaf	Leaf	meJ	SINGLE		one_month_old
PRJNA755452	SAMN20824199	SRR15497585	SRX11797305	Artemisia annua L.	missing	leaf	Leaf	meJ	SINGLE		one_month_old
PRJNA755452	SAMN20824199	SRR15497586	SRX11797304	Artemisia annua L.	missing	leaf	Leaf	meJ	SINGLE		one_month_old
PRJNA755452	SAMN20824199	SRR15497587	SRX11797303	Artemisia annua L.	missing	leaf	Leaf	meJ	SINGLE		one_month_old
PRJNA755452	SAMN20824199	SRR15497588	SRX11797302	Artemisia annua L.	missing	leaf	Leaf	meJ	SINGLE		one_month_old
PRJNA755452	SAMN20824201	SRR15497589	SRX11797301	Artemisia annua L.	missing	leaf	Leaf	ABA	SINGLE		one_month_old
PRJNA755452	SAMN20824201	SRR15497590	SRX11797300	Artemisia annua L.	missing	leaf	Leaf	ABA	SINGLE		one_month_old
PRJNA755452	SAMN20824201	SRR15497591	SRX11797299	Artemisia annua L.	missing	leaf	Leaf	ABA	SINGLE		one_month_old
PRJNA755452	SAMN20824201	SRR15497592	SRX11797298	Artemisia annua L.	missing	leaf	Leaf	ABA	SINGLE		one_month_old
PRJNA755452	SAMN20824201	SRR15497593	SRX11797297	Artemisia annua L.	missing	leaf	Leaf	ABA	SINGLE		one_month_old
PRJNA755452	SAMN20824201	SRR15497594	SRX11797296	Artemisia annua L.	missing	leaf	Leaf	ABA	SINGLE		one_month_old
PRJNA755452	SAMN20824201	SRR15497595	SRX11797295	Artemisia annua L.	missing	leaf	Leaf	ABA	SINGLE		one_month_old
PRJNA755452	SAMN20824201	SRR15497596	SRX11797294	Artemisia annua L.	missing	leaf	Leaf	ABA	SINGLE		one_month_old
PRJNA755452	SAMN20824201	SRR15497597	SRX11797293	Artemisia annua L.	missing	leaf	Leaf	ABA	SINGLE		one_month_old
PRJNA755452	SAMN20824200	SRR15497598	SRX11797292	Artemisia annua L.	missing	leaf	Leaf	SA	SINGLE		one_month_old
PRJNA755452	SAMN20824198	SRR15497599	SRX11797291	Artemisia annua L.	missing	leaf	Leaf	OH	SINGLE		one_month_old
PRJNA755452	SAMN20824200	SRR15497600	SRX11797290	Artemisia annua L.	missing	leaf	Leaf	SA	SINGLE		one_month_old
PRJNA755452	SAMN20824200	SRR15497601	SRX11797289	Artemisia annua L.	missing	leaf	Leaf	SA	SINGLE		one_month_old
PRJNA755452	SAMN20824200	SRR15497602	SRX11797288	Artemisia annua L.	missing	leaf	Leaf	SA	SINGLE		one_month_old
PRJNA755452	SAMN20824200	SRR15497603	SRX11797287	Artemisia annua L.	missing	leaf	Leaf	SA	SINGLE		one_month_old
PRJNA755452	SAMN20824200	SRR15497604	SRX11797286	Artemisia annua L.	missing	leaf	Leaf	SA	SINGLE		one_month_old
PRJNA755452	SAMN20824200	SRR15497605	SRX11797285	Artemisia annua L.	missing	leaf	Leaf	SA	SINGLE		one_month_old
PRJNA755452	SAMN20824200	SRR15497606	SRX11797284	Artemisia annua L.	missing	leaf	Leaf	SA	SINGLE		one_month_old
PRJNA755452	SAMN20824200	SRR15497607	SRX11797283	Artemisia annua L.	missing	leaf	Leaf	SA	SINGLE		one_month_old
PRJNA755452	SAMN20824199	SRR15497608	SRX11797282	Artemisia annua L.	missing	leaf	Leaf	meJ	SINGLE		one_month_old
PRJNA755452	SAMN20824199	SRR15497609	SRX11797281	Artemisia annua L.	missing	leaf	Leaf	meJ	SINGLE		one_month_old
PRJNA755452	SAMN20824198	SRR15497610	SRX11797280	Artemisia annua L.	missing	leaf	Leaf	OH	SINGLE		one_month_old
PRJNA755452	SAMN20824198	SRR15497611	SRX11797279	Artemisia annua L.	missing	leaf	Leaf	OH	SINGLE		one_month_old
PRJNA916469	SAMN32469731	SRR22906044	SRX18863543	Artemisia annua	Huhao 1	leaf	Leaf		PAIRED	44986	6-week-old	37239820	SRA
PRJNA916469	SAMN32469730	SRR22906045	SRX18863542	Artemisia annua	Huhao 1	leaf	Leaf		PAIRED	44986	6-week-old	37239820	SRA
PRJNA916469	SAMN32469729	SRR22906046	SRX18863541	Artemisia annua	Huhao 1	leaf	Leaf		PAIRED	44986	6-week-old	37239820	SRA
PRJNA924664	SAMN32762711	SRR23508004	SRX19401277	Artemisia annua L.	HAN	leaf	Leaf	HAN-3	PAIRED		4-month-old	37731862	SRA	Promoter variations in DBR2-like affect artemisinin production in different chemotypes of Artemisia annua
PRJNA924664	SAMN32762710	SRR23508005	SRX19401276	Artemisia annua L.	HAN	leaf	Leaf	HAN-2	PAIRED		4-month-old	37731862	SRA
PRJNA924664	SAMN32762709	SRR23508006	SRX19401275	Artemisia annua L.	HAN	leaf	Leaf	HAN-1	PAIRED		4-month-old	37731862	SRA
PRJNA924664	SAMN32762708	SRR23508007	SRX19401274	Artemisia annua L.	JL	leaf	Leaf	JL-3	PAIRED		4-month-old	37731862	SRA
PRJNA924664	SAMN32762707	SRR23508008	SRX19401273	Artemisia annua L.	JL	leaf	Leaf	JL-2	PAIRED		4-month-old	37731862	SRA
PRJNA924664	SAMN32762706	SRR23508009	SRX19401272	Artemisia annua L.	JL	leaf	Leaf	JL-1	PAIRED		4-month-old	37731862	SRA
PRJNA996091	SAMN36513704	SRR25319449	SRX21061685	Artemisia annua L.	Wild varieties	leaf	Leaf	LAP3	PAIRED		20 weeks		SRA	Artemisia annua lncRNA sequencing
PRJNA996091	SAMN36513703	SRR25319450	SRX21061684	Artemisia annua L.	Wild varieties	leaf	Leaf	LAP2	PAIRED		21 weeks		SRA
PRJNA996091	SAMN36513702	SRR25319451	SRX21061683	Artemisia annua L.	Wild varieties	leaf	Leaf	LAP1	PAIRED		22 weeks		SRA
PRJNA996091	SAMN36513701	SRR25319452	SRX21061682	Artemisia annua L.	Yanqing No. 1	leaf	Leaf	HAP3	PAIRED		23 weeks		SRA
PRJNA996091	SAMN36513700	SRR25319453	SRX21061681	Artemisia annua L.	Yanqing No. 1	leaf	Leaf	HAP2	PAIRED		24 weeks		SRA
PRJNA996091	SAMN36513699	SRR25319454	SRX21061680	Artemisia annua L.	Yanqing No. 1	leaf	Leaf	HAP1	PAIRED		25 weeks		SRA
PRJNA416223	SAMN07945690	SRR6472949	SRX3562825	Artemisia annua	Huhao 1	Trichome	Leaf		PAIRED	2018-04-25	4-month-old plant	29703587	SRA
PRJNA916469	SAMN32469735	SRR22906040	SRX18863547	Artemisia annua	Huhao 1	petiole	Petiole		PAIRED	44986	6-week-old	37239820	SRA	Trichome-Specific Analysis and Weighted Gene Co-Expression Correlation Network Analysis (WGCNA) Reveal Potential Regulation Mechanism of Artemisinin Biosynthesis in Artemisia annua
PRJNA916469	SAMN32469737	SRR22906048	SRX18863539	Artemisia annua	Huhao 1	petiole	Petiole		PAIRED	44986	6-week-old	37239820	SRA
PRJNA916469	SAMN32469736	SRR22906049	SRX18863538	Artemisia annua	Huhao 1	petiole	Petiole		PAIRED	44986	6-week-old	37239820	SRA
PRJCA009719	NA	ARTAN0001	NA	Artemisia annua	LQ-9	lateral roots (root)	Root	LQ_9_1G	PAIRED		4-month-old plant	35655434	fastq.gz	Allele-aware chromosome-level genome assembly of Artemisia annua reveals the correlation between ADS expansion and artemisinin yield
PRJCA009719	NA	ARTAN0002	NA	Artemisia annua	LQ-9	lateral roots (root)	Root	LQ_9_3G	PAIRED		4-month-old plant	35655434	fastq.gz
PRJCA009719	NA	ARTAN0003	NA	Artemisia annua	LQ-9	lateral roots (root)	Root	LQ_9_4G	PAIRED		4-month-old plant	35655434	fastq.gz
PRJCA009719	NA	ARTAN0004	NA	Artemisia annua	HAN1	lateral roots (root)	Root	HAN1_1G	PAIRED		4-month-old plant	35655434	fastq.gz
PRJCA009719	NA	ARTAN0005	NA	Artemisia annua	HAN1	lateral roots (root)	Root	HAN1_2G	PAIRED		4-month-old plant	35655434	fastq.gz
PRJCA009719	NA	ARTAN0006	NA	Artemisia annua	HAN1	lateral roots (root)	Root	HAN1_5G	PAIRED		4-month-old plant	35655434	fastq.gz
PRJNA1089479	SAMN40540499	SRR28384771	SRX23989664	Artemisia annua L.	Huhao 1	root-2-replicate-1	Root	Control (24)	PAIRED		34 days
PRJNA1089479	SAMN40540543	SRR28384775	SRX23989660	Artemisia annua L.	Huhao 1	root-9-replicate-3	Root	Cold recovery (247 days after 4\, 7 days)	PAIRED		34 days
PRJNA1089479	SAMN40540542	SRR28384776	SRX23989659	Artemisia annua L.	Huhao 1	root-9-replicate-2	Root	Cold recovery (247 days after 4\, 7 days)	PAIRED		34 days
PRJNA1089479	SAMN40540541	SRR28384777	SRX23989658	Artemisia annua L.	Huhao 1	root-9-replicate-1	Root	Cold recovery (247 days after 4\, 7 days)	PAIRED		34 days
PRJNA1089479	SAMN40540495	SRR28384779	SRX23989656	Artemisia annua L.	Huhao 1	root-1-replicate-3	Root	Control (24)	PAIRED		34 days
PRJNA1089479	SAMN40540537	SRR28384782	SRX23989653	Artemisia annua L.	Huhao 1	root-8-replicate-3	Root	Cold recovery (242 days after 4\, 7 days)	PAIRED		34 days
PRJNA1089479	SAMN40540536	SRR28384783	SRX23989652	Artemisia annua L.	Huhao 1	root-8-replicate-2	Root	Cold recovery (242 days after 4\, 7 days)	PAIRED		34 days
PRJNA1089479	SAMN40540535	SRR28384784	SRX23989651	Artemisia annua L.	Huhao 1	root-8-replicate-1	Root	Cold recovery (242 days after 4\, 7 days)	PAIRED		34 days
PRJNA1089479	SAMN40540531	SRR28384788	SRX23989647	Artemisia annua L.	Huhao 1	root-7-replicate-3	Root	Cold recovery (246 hours after 4\, 7 days)	PAIRED		34 days
PRJNA1089479	SAMN40540530	SRR28384789	SRX23989646	Artemisia annua L.	Huhao 1	root-7-replicate-2	Root	Cold recovery (246 hours after 4\, 7 days)	PAIRED		34 days
PRJNA1089479	SAMN40540494	SRR28384790	SRX23989645	Artemisia annua L.	Huhao 1	root-1-replicate-2	Root	Control (24)	PAIRED		34 days
PRJNA1089479	SAMN40540529	SRR28384791	SRX23989644	Artemisia annua L.	Huhao 1	root-7-replicate-1	Root	Cold recovery (246 hours after 4\, 7 days)	PAIRED		34 days
PRJNA1089479	SAMN40540525	SRR28384795	SRX23989640	Artemisia annua L.	Huhao 1	root-6-replicate-3	Root	Cold stress (4\, 7 days)	PAIRED		34 days
PRJNA1089479	SAMN40540524	SRR28384796	SRX23989639	Artemisia annua L.	Huhao 1	root-6-replicate-2	Root	Cold stress (4\, 7 days)	PAIRED		34 days
PRJNA1089479	SAMN40540523	SRR28384797	SRX23989638	Artemisia annua L.	Huhao 1	root-6-replicate-1	Root	Cold stress (4\, 7 days)	PAIRED		34 days
PRJNA1089479	SAMN40540493	SRR28384801	SRX23989634	Artemisia annua L.	Huhao 1	root-1-replicate-1	Root	Control (24)	PAIRED		34 days
PRJNA1089479	SAMN40540519	SRR28384802	SRX23989633	Artemisia annua L.	Huhao 1	root-5-replicate-3	Root	Cold stress (4\, 2 days)	PAIRED		34 days
PRJNA1089479	SAMN40540518	SRR28384803	SRX23989632	Artemisia annua L.	Huhao 1	root-5-replicate-2	Root	Cold stress (4\, 2 days)	PAIRED		34 days
PRJNA1089479	SAMN40540517	SRR28384804	SRX23989631	Artemisia annua L.	Huhao 1	root-5-replicate-1	Root	Cold stress (4\, 2 days)	PAIRED		34 days
PRJNA1089479	SAMN40540513	SRR28384808	SRX23989627	Artemisia annua L.	Huhao 1	root-4-replicate-3	Root	Cold stress (4\, 6 hours)	PAIRED		34 days
PRJNA1089479	SAMN40540512	SRR28384809	SRX23989626	Artemisia annua L.	Huhao 1	root-4-replicate-2	Root	Cold stress (4\, 6 hours)	PAIRED		34 days
PRJNA1089479	SAMN40540511	SRR28384810	SRX23989625	Artemisia annua L.	Huhao 1	root-4-replicate-1	Root	Cold stress (4\, 6 hours)	PAIRED		34 days
PRJNA1089479	SAMN40540507	SRR28384815	SRX23989620	Artemisia annua L.	Huhao 1	root-3-replicate-3	Root	Control (24)	PAIRED		34 days
PRJNA1089479	SAMN40540506	SRR28384816	SRX23989619	Artemisia annua L.	Huhao 1	root-3-replicate-2	Root	Control (24)	PAIRED		34 days
PRJNA1089479	SAMN40540505	SRR28384817	SRX23989618	Artemisia annua L.	Huhao 1	root-3-replicate-1	Root	Control (24)	PAIRED		34 days
PRJNA1089479	SAMN40540501	SRR28384821	SRX23989614	Artemisia annua L.	Huhao 1	root-2-replicate-3	Root	Control (24)	PAIRED		34 days
PRJNA1089479	SAMN40540500	SRR28384822	SRX23989613	Artemisia annua L.	Huhao 1	root-2-replicate-2	Root	Control (24)	PAIRED		34 days
PRJNA416223	SAMN07945682	SRR6472944	SRX3562830	Artemisia annua	Huhao 1	Root	Root		PAIRED	2018-04-25	4-month-old plant	29703587	SRA
PRJNA752933	SAMN20956701	SRR15595118	SRX11892814	Artemisia annua L.	YQ7	root	Root	NGS-root-3	PAIRED		6 month			Genome-Wide Analysis of Light-Regulated Alternative Splicing in Artemisia annua L.
PRJNA752933	SAMN20956700	SRR15595119	SRX11892813	Artemisia annua L.	YQ7	root	Root	NGS-root-2	PAIRED		6 month
PRJNA752933	SAMN20956699	SRR15595125	SRX11892812	Artemisia annua L.	YQ7	root	Root	NGS-root-1	PAIRED		6 month
PRJNA796810	SAMN24919643	SRR17604017	SRX13772821	Artemisia annua L.	missing	root	Root	R_HGT.1	PAIRED
PRJNA796810	SAMN24919641	SRR17604018	SRX13772820	Artemisia annua L.	missing	root	Root	R_HGC.1	PAIRED		1-month-old	31120500	SRA
PRJCA009719	NA	ARTAN0007	NA	Artemisia annua	LQ-9	secondary branches (stem)	Stem	LQ_9_1J	PAIRED		4-month-old plant	35655434	fastq.gz
PRJCA009719	NA	ARTAN0008	NA	Artemisia annua	LQ-9	secondary branches (stem)	Stem	LQ_9_3J	PAIRED		4-month-old plant	35655434	fastq.gz
PRJCA009719	NA	ARTAN0009	NA	Artemisia annua	LQ-9	secondary branches (stem)	Stem	LQ_9_4J	PAIRED		4-month-old plant	35655434	fastq.gz
PRJCA009719	NA	ARTAN0010	NA	Artemisia annua	HAN1	secondary branches (stem)	Stem	HAN1_1J	PAIRED		4-month-old plant	35655434	fastq.gz
PRJCA009719	NA	ARTAN0011	NA	Artemisia annua	HAN1	secondary branches (stem)	Stem	HAN1_2J	PAIRED		4-month-old plant	35655434	fastq.gz
PRJCA009719	NA	ARTAN0012	NA	Artemisia annua	HAN1	secondary branches (stem)	Stem	HAN1_5J	PAIRED		4-month-old plant	35655434	fastq.gz
PRJNA416223	SAMN07945683	SRR6472943	SRX3562831	Artemisia annua	Huhao 1	Stem	Stem		PAIRED	2018-04-25	4-month-old plant	29703587	SRA
PRJNA752933	SAMN20958565	SRR15595126	SRX11892806	Artemisia annua L.	YQ7	stem	Stem	NGS-stem-3	PAIRED		6 month
PRJNA752933	SAMN20958525	SRR15595127	SRX11892805	Artemisia annua L.	YQ7	stem	Stem	NGS-stem-2	PAIRED		6 month
PRJNA752933	SAMN20958524	SRR15595128	SRX11892804	Artemisia annua L.	YQ7	stem	Stem	NGS-stem-1	PAIRED		6 month
PRJNA916469	SAMN32469734	SRR22906041	SRX18863546	Artemisia annua	Huhao 1	stem	Stem		PAIRED	44986	6-week-old	37239820	SRA
PRJNA916469	SAMN32469733	SRR22906042	SRX18863545	Artemisia annua	Huhao 1	stem	Stem		PAIRED	44986	6-week-old	37239820	SRA
PRJNA916469	SAMN32469732	SRR22906043	SRX18863544	Artemisia annua	Huhao 1	stem	Stem		PAIRED	44986	6-week-old	37239820	SRA
